# Characterization and bioinformatic filtering of ambient gRNAs in single-cell CRISPR screens using CLEANSER

**DOI:** 10.1101/2024.09.04.611293

**Authors:** Siyan Liu, Marisa C. Hamilton, Thomas Cowart, Alejandro Barrera, Lexi R. Bounds, Alexander C. Nelson, Richard W. Doty, Andrew S. Allen, Gregory E. Crawford, William H. Majoros, Charles A. Gersbach

## Abstract

Recent technological developments in single-cell RNA-seq CRISPR screens enable high-throughput investigation of the genome. Through transduction of a gRNA library to a cell population followed by transcriptomic profiling by scRNA-seq, it is possible to characterize the effects of thousands of genomic perturbations on global gene expression. A major source of noise in scRNA-seq CRISPR screens are ambient gRNAs, which are contaminating gRNAs that likely originate from other cells. If not properly filtered, ambient gRNAs can result in an excess of false positive gRNA assignments. Here, we utilize CRISPR barnyard assays to characterize ambient gRNA noise in single-cell CRISPR screens. We use these datasets to develop and train CLEANSER, a mixture model that identifies and filters ambient gRNA noise. This model takes advantage of the bimodal distribution between native and ambient gRNAs and includes both gRNA and cell-specific normalization parameters, correcting for confounding technical factors that affect individual gRNAs and cells. The output of CLEANSER is the probability that a gRNA-cell assignment is in the native distribution over the ambient distribution. We find that ambient gRNA filtering methods impact differential gene expression analysis outcomes and that CLEANSER outperforms alternate approaches by increasing gRNA-cell assignment accuracy.

**Graphical Abstract:** 
