## Supplemental Table 1 for "Characterization and bioinformatic filtering of ambient gRNAs in single-cell CRISPR screens using CLEANSER"

### Sheet: Sheet1
Supplemental Table 1: Non-targeting gRNA library #1 gRNA information, Related to Figure 1
id	gRNA
nt_1	TGTGGCCTCCCAACGAAGGA
nt_2	GGGTCTGCTCCGAAGGCAAA
nt_3	ACATGCACAGGCTCCTAACT
nt_4	CACTGGCCGTAGCGAATCCC
nt_5	ACGACAGGTTGTACTTCATG
nt_6	GAAGCGCTTTCACCCGGAGA
nt_7	ACGTTCGGACACTATCAGCC
nt_8	CACAACCGGGACAGCTTAGT
nt_9	AAGTCTAGAACGCCACTAAT
nt_10	AGGGTGAATCCATCGAAGAG
nt_11	GTGGTCCTCTGGGTTACCTA
nt_12	CCTACCAGGGCTGCACCAAT
nt_13	TTAGCCGTCGGTGCGGGAGA
nt_14	GTCGTACCGACGCATGGATT
nt_15	GCTTAACGCCGCTGCGCTGG
nt_16	GTGAGCACAGATCTTCGACG
nt_17	GTCCGCACCTAGACCGCGAA
nt_18	GGGTAATCGGGCGGAGCCCT
nt_19	CCCTAATTAGGTACGTCGCG
nt_20	TTTGTGGCCGGAACGCGTGT
nt_21	CAATAACGACGTCCTAGGCC
nt_22	TGAGATCGTCAGACTGCTTA
nt_23	CTACCAGGGTATCGACCCTA
nt_24	TGGCCTTTCTTGCAGAGTGG
nt_25	AACGAGGCGAGCGACTATGT
nt_26	CTGCACACTAAGAGACAGCG
nt_27	TCACTAGCGCGAACCTGTTC
nt_28	TTGCCCCAGGATTACATACC
nt_29	AACGATCGAAATAGCATCGG
nt_30	CGTCTCCGCAGCGCTCGTGG
nt_31	TTGACTGCCCAGCAACACGA
nt_32	GCGACGAGGGCCTAGCCCGG
nt_33	CTATATATCCCACAACGTTC
nt_34	GAGCTCGCAGACACGCTGTC
nt_35	AAGCGAGAACGATCAGGAGT
nt_36	TGATTTCCGGAGATCCGGCC
nt_37	GGTCCGGTGCTCCCGACAGT
nt_38	AACCGATGGTACGCGGGCAA
nt_39	ATCGCGGCCAGACGCCCTTG
nt_40	GTTCGATGACGTGATGTCTT
nt_41	TTTGAGTATTGTTCCCATGA
nt_42	AACCGTTCTACACTACGCCC
nt_43	CTAAGGTCATGGGCAACGAT
nt_44	CGGTAAAAACTCGAACGGAA
nt_45	CTGTGTCTCCGCGCTAATAT
nt_46	TTTCTGCTTTCACACGACAT
nt_47	CGGCACAATACGGCAATCCC
nt_48	ATACACGCAGATTCCTAGAC
nt_49	GCGAAATTCACCGCTTATGT
nt_50	GTCTGGAGTACTGTCGAGCA
nt_51	TTCAAACGCGTTGAGTCAGG
nt_52	ATTGCTTCCGGCCGGGTGCG
nt_53	TAAGGTAGCCAGAGCCAGCC
nt_54	TAAAGCTGCCCTAACGACTA
nt_55	CCTATTCGAAACTCTCACGT
nt_56	TATGCGCATCGAGGACGCGA
nt_57	AAGCCACGGAAGATCGACGT
nt_58	TGGAGGGTTGCATCACGAGG
nt_59	ACAAGAACCCGCTTATATGT
nt_60	ACTCGGAGCTTGTTGCTCTC
nt_61	TGCCGACCAGGGTTGACGAG
nt_62	GTGGTGTTCCCGGTACCTAA
nt_63	GTCCTAGACTGCAAGGACGT
nt_64	CGATTGACGACTGACTTCGC
nt_65	ACAGATGAAGGACACAAGAG
nt_66	GGACCCGAAAAACGCCCGAC
nt_67	TCCATGGTGCCCCTATTCAT
nt_68	AGTGTGCCACGCGACCTTAA
nt_69	TCGGCCCGTGAAAAACTACC
nt_70	CACGTGAAACGTTAGAACAG
nt_71	GGGGTGCAAAGCGCCCACCC
nt_72	GGTGGCCTACCGTGATATAT
nt_73	CGTGCGACTCTTTCGGTGGA
nt_74	TATCCCAAACCACTATCGTG
nt_75	CGTGTACACGTAGAGAGACG
nt_76	AGGGGCGGACAGCGGTACTC
nt_77	CAAGGGTTGTTCTCATTAAC
nt_78	GACGCCGTCGACCCGAGGGC
nt_79	TTCGGGTGTTTATATAGCGA
nt_80	TTAAGAACGTGAATACGCGG
nt_81	AACGCAAAGTCGAGTGCTAA
nt_82	ATGTTGCGGCCATCCGCGCT
nt_83	TGATCGGCCTCACCGCGGAT
nt_84	TTGGTACACAATCTCTCGTT
nt_85	AGCATGTGCTTCCGCGAGAC
nt_86	TTGACCGTGTAATACAGGTA
nt_87	AATGTAATCGCCGGTACGGT
nt_88	TCAGAGTTCTAGACTGCATC
nt_89	TGTTCGTGCACTTGGAGGTA
nt_90	TGTTACCTTCCCTAGTTACT
nt_91	CACCGCTATTCTTTACCAGC
nt_92	CCTCACGCCCGGCGACTTGG
nt_93	GCTGTTGGATCGGTTCGCTT
nt_94	TATATTGTTCAACAGGTTCG
nt_95	AGAAGTAGGAAGCACCGCTA
nt_96	GACGCACTGTACTGCGGATT
nt_97	TTAATAATCTAGTGGGAAAC
nt_98	GCGATCGCCGTTGCGGGTAT
nt_99	ACCGGATGAACGTCGTATCA
nt_100	AAGGCGACAGATATGTTGAC
