## Supplemental Table 2 for "Characterization and bioinformatic filtering of ambient gRNAs in single-cell CRISPR screens using CLEANSER"

### Sheet: Sheet1
Supplemental Table 2: Non-targeting gRNA library #2 gRNA information, Related to Figure 1
id	gRNA
nt_101	CAGCATCATCGGAGGTTCTC
nt_102	GAACCACTTTCGACTATTTC
nt_103	CCAGCACCGTCCCGTCCAGT
nt_104	GTCTATGATATATGTCCACG
nt_105	GTGGGGTCGGCTGAGCGATC
nt_106	TAATCAACGCCATGAACAGT
nt_107	CCCCGCCACATCGCAAACTG
nt_108	GGACACAAATGTAAGGGCGT
nt_109	GCGCACTAATTAACGGCCTT
nt_110	GCTCACAACCGCCTTGATCT
nt_111	TAGCCTCGGTCATATAGCCG
nt_112	TGTATTTACAGCGACTACCC
nt_113	CCATACCCGCAAGCAAGGTA
nt_114	AGAGAAAACGGAGTAGCACG
nt_115	ACACCCGGTCAAGAATGGTT
nt_116	CCGCTCTCGGCAAGTGCGAG
nt_117	AGGATAGCCGCTTAGATCGC
nt_118	CAGAGTTACGCCTCCCTGCA
nt_119	ATTGTGGGTCAAGGTACTCG
nt_120	CCGGCGATGACTACGTACGA
nt_121	GCGGGAAGTATCAACCTTAA
nt_122	CTCAGGGCGTTTCGTCCGCG
nt_123	CCCCTTGAGGATTGAATATG
nt_124	TGGACATTTACACCCCAATG
nt_125	GATTGTGGCCAGTCCCCTGT
nt_126	GACGATTGGGGCTGGCGACG
nt_127	AACCTTTGGGTGAACGAAAG
nt_128	CCCTTGCCAGGATACTGGCT
nt_129	GCTTCGGGGCCGACCACCGC
nt_130	AAGGATACAAACCCTCCGAT
nt_131	AGCCACTACTGGTCGTATCA
nt_132	GTCCTAAGTCTGCGGAGCTT
nt_133	CGGTGTCCGCGCGTAATTAC
nt_134	TTTCGATGTGGACGGAATCC
nt_135	AATGGTCCTTTGGTCGTCGA
nt_136	GCGGGGATCAGTGCAAGCTC
nt_137	ACCTCTATGCTATCCTACTC
nt_138	GTATCTAAATCATATCGAGA
nt_139	TGCCGGTGGCACTGGACCGG
nt_140	GATCCTTCTTATTCGCAGTT
nt_141	CTCAGATAGTTCCACCAAGC
nt_142	CCCAACGGTCTTTACTAGCC
nt_143	GTGGTCTAAGAGCAACCCCT
nt_144	GGACGGTCGTGGGTTAGCCA
nt_145	AGGGCTTCGTTGTGAAGCGG
nt_146	GTTGTCCGGCTCACGAAAAC
nt_147	GGCAAACGCCAACGAGAGCT
nt_148	TTAGCTAGTGCCATCTCGGC
nt_149	GTACTTAATTTCTGGGCAAG
nt_150	CGCTCTATGCGTCGCGTGTC
nt_151	AGCAGTCGGCACGGATCGCC
nt_152	CCTACAGCGCAACTCCCGAG
nt_153	CGCTAAACTGCGGGCTGCCG
nt_154	ACAGAAGTAGGGACAGCCAT
nt_155	CAACCGAACGCACAACATAG
nt_156	CGAGGTGCCGTCCCACGTCC
nt_157	GGGTCTGGGTTGGAGGTCGA
nt_158	ATGGATGAAAGCCGTAGGAA
nt_159	GGCCCAGTCGCGTCACAGAT
nt_160	GATGTCGAAGAGCAAACGTT
nt_161	ACCCAGTTGACCGGTATAAC
nt_162	CAATGGCCCACCGTTGGGCG
nt_163	GTCAGATCGCCCAATTCTAC
nt_164	GACGGATCCGCGATCGACTT
nt_165	GCTGGCGTTATGAGGTCCGT
nt_166	GTTGAACAGAGTGTCCGTGT
nt_167	GACGCGTGCCTAGGAACCGA
nt_168	CGGTTGGGACGGGCCCGTGT
nt_169	TGACACCGGAGGAAAGCGGT
nt_170	CAAGACCCGATGGGTACCGA
nt_171	GCTTGCGCATTGGTACGGTC
nt_172	TGCCGTCGCCCGATCGAGAA
nt_173	ACTTGGGAGATCCCAATGGC
nt_174	CTAGAAGAAATGCGTATTCA
nt_175	GCACTGCCAGCGAATAAACG
nt_176	GACCCCGCCTACATATCTTA
nt_177	GCAATTCGCGAATTACCGCG
nt_178	GTACGTCCTTGCTTGGATTG
nt_179	TCTGCTGAACCGCTCCCAAT
nt_180	ATGGGCCGCGGACATGAAAG
nt_181	AGGGGTGCCAGACCGTATTG
nt_182	GGCACAGTATCAAAAGACGA
nt_183	GGCGTTGAGGTCAACTAGGG
nt_184	CGTGTGACATGTGTACTCGT
nt_185	ATATTCGCTCCTTTGGTGGA
nt_186	TTGTTCTCGCGCGTGGTCAT
nt_187	CGATGTAGAGGATCCAATTG
nt_188	CTACTAACTAGGCTCACTTA
nt_189	CACGGACCCCGTAATGTGCA
nt_190	TCGGTGATCGGAGGGTCGCT
nt_191	GGATAATCCCCGACGCAGAT
nt_192	AGTCGCGGGAGCTGTTTCAT
nt_193	GCCTTCAAGATCACGGCCCT
nt_194	TTCCGAATCCGTCGTATAAA
nt_195	CATCCTTTCGCACGGAACCT
nt_196	CAGAGTGCCCTCCAAACCTG
nt_197	CGATACGCACGCTGATGAAC
nt_198	GGATTCGTAGCTAAGTCCTA
nt_199	ACCATGTTGACCTTGAATGC
nt_200	TCAGGTCAATGCTGCGACTC
