## Supplemental Table 4 for "Characterization and bioinformatic filtering of ambient gRNAs in single-cell CRISPR screens using CLEANSER"

### Sheet: Sheet1
Supplemental Table 4: CD8+CCR7+ T cell CRISPRi direct capture perturb-seq benchmarking positive control gRNA-gene pairs, Related to Figure 5
grna	gene	p_val_adj_cellranger	p_val_adj_umi	p_val_adj_cleanser	avg_log2FC_cellranger	avg_log2FC_umi	avg_log2FC_cleanser
JUN-5	JUN	1.28E-231	1.60E-234	4.20E-267	-1.9848815	-2.8137063	-2.3163833
DNMT1-1	DNMT1	8.11E-174	2.53E-181	4.73E-183	-1.2427515	-1.586831	-1.3169047
FLI1-9	FLI1	6.07E-144	4.68E-148	7.87E-153	-1.772132	-1.8747091	-1.7183094
BATF-6	BATF	9.65E-104	2.17E-76	7.34E-99	-1.9436007	-2.9553897	-2.1527444
HIC1-11	HIC1	1.14E-75	9.69E-73	2.79E-84	-1.3391422	-1.8846472	-1.5048322
BHLHE40-7	BHLHE40	6.26E-68	7.79E-62	2.49E-76	-1.2105037	-1.5906931	-1.5160413
NFE2L1-12	NFE2L1	4.97E-29	1.55E-28	1.14E-29	-1.5997387	-1.5263101	-1.4352422
MYB-5	MYB	1.79E-19	5.70E-20	8.07E-15	-0.9642449	-0.9979397	-0.787458
BATF-3	BATF	2.67E-18	1	NA	-1.7783787	-1.4222852	NA
BATF3-2	BATF3	1.41E-13	1.83E-13	2.36E-14	-1.2877452	-1.7522679	-1.50102
BATF3-18	BATF3	2.43E-13	1.03E-16	5.03E-19	-1.4531781	-2.2950743	-2.1653245
MYB-8	MYB	2.92E-11	9.21E-17	2.11E-07	-0.6229748	-0.7765917	-0.488044
ZFP1-6	ZFP1	2.53E-10	2.53E-10	6.24E-09	-0.9368553	-0.9368553	-0.7903162
GABPA-13	GABPA	7.40E-06	1	1	-0.767598	-1.4898389	-0.99694
BATF3-4	BATF3	0.08858284	9.61E-04	2.12E-05	-0.5837988	-2.1340898	-2.0208539
FOXO1-2	FOXO1	0.11870481	1	0.00534818	-0.3369637	-0.7647259	-0.9154447
NR4A1-5	NR4A1	0.44493062	1	1	-2.1954816	-2.6484024	-1.6895429
IRF2-7	IRF2	1	1	1	0.1619612	0.15090656	0.10800363
BATF-5	BATF	1	1	NA	-0.8712229	-10.253736	NA
EOMES-11	EOMES	1	1	1	0.81741938	0.90966538	0.71520637
FOXD2-4	FOXD2	1	1	1	-1.8643126	-1.8849843	-1.7318287
NR1D1-7	NR1D1	1	1	1	-0.9443117	-1.6364222	-1.8211765
BACH2-8	BACH2	1	1	1	-0.0962892	-0.0402248	-0.1189801
RREB1-6	RREB1	1	1	1	0.14459897	0.10703315	0.02589693
BATF3-13	BATF3	1	1	1	-0.138508	-0.4511454	-0.3724518
CREM-1	CREM	1	1	1	-0.0761513	-0.0765645	-0.0630712
POU2F1-7	POU2F1	1	1	1	-0.1471317	-0.1930811	-0.3288134
KLF2-11	KLF2	1	1	1	-0.162423	-0.2504034	-0.1905164
CREM-7	CREM	1	1	1	-0.0497489	-0.092239	-0.2185373
NFATC3-7	NFATC3	1	1	1	0.00630861	0.00636929	-0.04601
EOMES-8	EOMES	1	1	1	-0.0422346	-0.1840484	0.00144334
TCF7L1-9	TCF7L1	1	1	1	-1.2694272	-1.2694272	-1.2694272
