## Supplemental Table 5 for "Characterization and bioinformatic filtering of ambient gRNAs in single-cell CRISPR screens using CLEANSER"

### Sheet: Sheet1
Supplemental Table 5: K562 CRISPRa direct capture perturb-seq benchmarking significant gRNA-gene pairs, Related to Figure 5
grna	gene	BH_Corrected_Empirical_p_val_CLEANSER	BH_Corrected_Empirical_p_val_5_UMI	BH_Corrected_Empirical_p_val_Cellranger	log2FC_CLEANSER	log2FC_5_UMI	log2FC_Cellranger
chrX.232_495_Gasperini_enhancer	TMSB4X	0.0110037	0.0213581	0.0343528	0.551954	0.517151	0.527776
chrX.232_496_Gasperini_enhancer	TMSB4X	0.0110037	0.0213581	0.0429411	0.246525	0.234525	0.243182
chrX.2694_497_Gasperini_NTC	IRAK1	0.0744247	0.0853883	not_significant	0.173134	0.173695	not_significant
EHD1_85_TSS_pos_ctrl	EHD1	0.0695347	0.0906136	not_significant	0.343253	0.334226	not_significant
EIF1AX_86_TSS_pos_ctrl	EIF1AX	0.0943747	not_significant	not_significant	0.542152	not_significant	not_significant
FOXP1_105_promoter	FOXP1	0.0897667	0.0943506	not_significant	0.259061	0.265811	not_significant
FOXP1_113_promoter	FOXP1	0.0668582	0.0653794	not_significant	0.223691	0.242156	not_significant
FOXP1_140_Flashfry_promoter	FOXP1	0.0110037	0.0222001	0.099017	0.383281	0.365538	0.242875
FOXP1_142_Flashfry_promoter	FOXP1	0.0897667	0.0943506	not_significant	0.228515	0.22785	not_significant
FOXP1_148_Flashfry_promoter	FOXP1	0.0110037	0.0213581	0.0343528	0.454462	0.419236	0.321172
FOXP1_149_Flashfry_promoter	FOXP1	0.0905715	not_significant	not_significant	0.274989	not_significant	not_significant
FOXP1_150_Flashfry_promoter	FOXP1	0.0189507	0.0344102	0.076067	0.570504	0.527468	0.485529
FOXP1_170_Flashfry_promoter	FOXP1	0.097461	0.0729497	not_significant	0.363444	0.374922	not_significant
FOXP1_172_Flashfry_promoter	EIF4E3	0.097461	not_significant	not_significant	0.138314	not_significant	not_significant
GNB2_180_TSS_pos_ctrl	GNB2	0.0110037	0.0213581	0.0343528	0.855367	0.706559	0.620426
KIAA1324L_185_TSS_pos_ctrl	KIAA1324L	0.0110037	0.0213581	0.0343528	0.354515	0.361464	0.346822
MED15_187_TSS_pos_ctrl	RTN4R	0.0668582	0.0796158	not_significant	0.0645206	0.0630541	not_significant
PPP5D1_238_TSS_pos_ctrl	CALM3	0.0110037	0.0213581	0.0458038	0.70473	0.678373	0.699271
SHANK3_261_Flashfry_promoter	TUBGCP6	0.0961828	0.0906136	not_significant	0.0574735	0.0602423	not_significant
SHANK3_269_Flashfry_promoter	TRABD	0.0744247	0.0906136	not_significant	0.187729	0.182586	not_significant
SLC35E4_283_TSS_pos_ctrl	SLC35E4	0.0110037	0.0213581	0.0429411	0.159435	0.16886	0.166142
SYNGAP1_289_promoter	SYNGAP1	0.0621584	0.0833786	not_significant	0.0735845	0.0676873	not_significant
SYNGAP1_295_Flashfry_promoter	RPS18	0.0565749	0.0729497	not_significant	-0.0629809	-0.0610041	not_significant
SYNGAP1_295_Flashfry_promoter	HMGA1	0.0604701	0.0729497	not_significant	0.0972158	0.0942508	not_significant
SYNGAP1_295_Flashfry_promoter	CUTA	0.066885	0.0729497	0.0944703	0.112786	0.117221	0.134728
SYNGAP1_295_Flashfry_promoter	UQCC2	0.0602898	0.06722	not_significant	0.121272	0.116805	not_significant
SYNGAP1_307_Flashfry_promoter	VPS52	0.0653196	0.0906136	not_significant	0.129351	0.119335	not_significant
TCF4_326_promoter	TCF4	0.0110037	0.0213581	not_significant	0.827685	0.677637	not_significant
TCF4_327_promoter	TCF4	0.0144715	0.056143	not_significant	0.417491	0.317935	not_significant
TCF4_328_promoter	TCF4	0.0110037	0.0213581	0.0446587	0.464864	0.460672	0.459233
TCF4_329_promoter	TCF4	0.0110037	0.0213581	0.0343528	0.704589	0.540727	0.46528
TCF4_330_promoter	TCF4	0.0110037	0.0213581	0.0429411	0.518494	0.474128	0.340787
TCF4_331_promoter	TCF4	0.0110037	0.0213581	0.0429411	0.584032	0.461859	0.371049
TCF4_332_promoter	TCF4	0.0144715	0.056468	not_significant	0.383232	0.286883	not_significant
TCF4_333_promoter	TCF4	0.0110037	0.0213581	0.0468448	0.231985	0.231118	0.223158
TCF4_351_Flashfry_promoter	TCF4	0.0980701	0.0654633	not_significant	0.503078	0.501279	not_significant
TCF4_357_Flashfry_promoter	TCF4	0.091349	not_significant	not_significant	0.369215	not_significant	not_significant
BIK_53_TSS_pos_ctrl	BIK	0.0110037	0.0213581	0.0229019	0.6786	0.623232	0.464454
CCND2_54_TSS_pos_ctrl	CCND2	0.0110037	0.0213581	0.0343528	1.60396	1.46618	1.19456
CCNE2_55_TSS_pos_ctrl	CCNE2	0.0110037	0.0213581	not_significant	0.541317	0.529808	not_significant
CHD8_57_promoter	CHD8	0.0477559	0.0671819	not_significant	0.49455	0.452946	not_significant
CHD8_60_promoter	CHD8	0.0110037	0.0213581	0.0549646	0.295082	0.267241	0.261737
CHD8_62_promoter	CHD8	0.032316	0.0729497	not_significant	0.325969	0.284341	not_significant
TCF4_370_Flashfry_promoter	RPL7	0.0602898	not_significant	not_significant	0.168175	not_significant	not_significant
TCF4_370_Flashfry_promoter	TCF4	0.0110037	0.0213581	0.0607781	0.473028	0.434061	0.273421
TCF4_376_Flashfry_promoter	TCF4	0.0110037	0.0213581	0.0446587	0.569118	0.526793	0.414719
TCF4_377_Flashfry_promoter	TCF4	0.0110037	0.0213581	0.0893174	0.318051	0.297432	0.234926
TCF4_378_Flashfry_promoter	TCF4	0.0110037	0.0213581	0.0549646	0.508886	0.444819	0.291609
TCF4_379_Flashfry_promoter	TCF4	0.0110037	0.0445309	not_significant	0.505688	0.377177	not_significant
TCF4_390_Flashfry_promoter	TCF4	0.0110037	0.0213581	0.0343528	0.462701	0.430136	0.466442
ZC3HAV1_393_TSS_pos_ctrl	ZC3HAV1	0.0110037	0.0213581	0.0446587	0.631336	0.598986	0.591037
CHD8_64_promoter	CHD8	0.0653196	0.0729497	not_significant	0.289709	0.249475	not_significant
CHD8_65_promoter	CHD8	0.0419832	0.047792	not_significant	0.394249	0.373081	not_significant
CHD8_71_Flashfry_promoter	CHD8	0.0110037	0.0213581	0.0549646	0.54462	0.491718	0.335334
CHD8_73_Flashfry_promoter	CHD8	0.0110037	0.0213581	0.0446587	0.218223	0.213505	0.225285
chr1.7358_401_Gasperini_enhancer	TMEM56	0.0110037	0.0213581	0.0229019	0.731862	0.703787	0.706241
chr1.7358_402_Gasperini_enhancer	TMEM56	0.0189507	0.0222001	not_significant	0.371488	0.372891	not_significant
chr12.1559_411_Gasperini_enhancer	ASIC1	0.0110037	0.0213581	0.0343528	0.106889	0.105373	0.0836687
chr12.1559_412_Gasperini_enhancer	ASIC1	0.018059	0.0437948	0.0829207	0.0842693	0.0706218	0.0717407
chr4.2290_458_Gasperini_enhancer	TSPAN5	0.0110037	0.0213581	0.0229019	1.0756	1.09852	0.877042
chr6.2134_473_Gasperini_NTC	HMGA1	0.0313456	0.0452249	0.0908688	0.290884	0.276184	0.27832
chr6.702_479_Gasperini_enhancer	RNF182	0.0668582	not_significant	not_significant	0.279143	not_significant	not_significant
chr9.246_487_Gasperini_enhancer	PLIN2	0.0110037	0.0213581	0.0343528	0.62247	0.606434	0.628401
chr9.246_487_Gasperini_enhancer	RPS6	0.0744247	0.0853883	not_significant	0.140756	0.142416	not_significant
FOXP1_146_Flashfry_promoter	WWC3	not_significant	0.0520803	0.076067	not_significant	0.0803679	0.0897391
SYNGAP1_289_promoter	HLA-DMA	not_significant	0.0906136	not_significant	not_significant	0.0186576	not_significant
SYNGAP1_292_promoter	CUTA	not_significant	0.0729497	not_significant	not_significant	0.207022	not_significant
SYNGAP1_301_promoter	CUTA	not_significant	0.0906136	not_significant	not_significant	0.175569	not_significant
DNMT3B_83_TSS_pos_ctrl	DNMT3B	not_significant	not_significant	0.099017	not_significant	not_significant	0.46668
